# Multi-omics characterization of IDH-mutant astrocytoma-derived cell lines reveals NOTCH-regulated plastic quiescent astrocyte-like state

**DOI:** 10.64898/2025.12.30.696808

**Authors:** L. Garcia, C. Granotier-Beckers, D. Pineau, D. Sika, S. Hideg, C. Labadie, K. Aguilar Cázarez, J. Kundnani, L. Stuani, L. Gauthier, F. Boussin, M-A. Mouthon, S. Urbach, K. El Koulali, M. Séveno, C. Ripoll, K. Daddi, M. Verreault, A. Idbaih, S. O’Connor, C. Plaisier, L. Zhang, M. Zheng, V. Rigau, H. Duffau, J-P. Hugnot

**Affiliations:** Institut de Génomique Fonctionnelle (IGF), CNRS, INSERM, Université de Montpellier, Montpellier, France; Université Paris Cité, Inserm, CEA, Stabilité Génétique Cellules Souches et Radiations, LRP/iRCM/IBFJ, F-92265, Fontenay-aux-Roses, France; Université Paris-Saclay, Inserm, CEA, Stabilité Génétique Cellules Souches et Radiations, LRP/iRCM/IBFJ, F-92265, Fontenay-aux-Roses, France; Institut de Génétique Humaine (IGH), CNRS, Montpellier, France; Université de Montpellier, France; Institut de Recherche en Cancérologie (IRCM), INSERM, Montpellier, France; Equipe labélisée Ligue Contre le Cancer, Paris, France; BCM, Université Montpellier, CNRS, INSERM, Montpellier, France; Sorbonne Université, AP-HP, Institut du Cerveau (ICM), CNRS, INSERM, Hôpitaux Universitaires La Pitié Salpêtrière - Charles Foix, Service de Neuro-Oncologie-Institut de Neurologie, F-75013, Paris, France; School of Biological and Health Systems Engineering, Arizona State University, Tempe AZ, USA; Jinfeng Laboratory, Chongqing, China; CHU-Gui de Chauliac, Montpellier, France

## Abstract

Diffuse IDH-mutant astrocytomas are brain tumors typically diagnosed as low-grade but capable of progressing to higher grades. They exhibit three cellular states resembling astrocytes, oligodendrocytes, and neural progenitor (NPC) cells. Understanding their biology has been challenging due to the lack of relevant in vitro models.

Here we established and extensively characterized four astrocytoma cell lines (LGG275, LGG336, LGG85, LGG349) derived from IDH-mutant astrocytoma at different grades, cultured in defined media and analyzed by multi-omics. These lines display growth rates *in vitro* and *in vivo* consistent with tumor grade and recapitulate key molecular alterations observed in patient tumors, including *IDH1*, *ATRX*, and *TP53* mutations, activation of the alternative lengthening of telomeres (ALT) pathway and, in the most aggressive line, amplification of *MET* and *PDGFRA*.

Single-cell RNA sequencing showed that the 4 astrocytoma lines maintain the three major cellular states observed in patient tumors. A hallmark of higher-grade-derived lines (LGG85, LGG349) is the persistence of NPC-like populations without growth factors, reflecting tumor progression. The LGG275 line most accurately mirrors slow-growing astrocytomas. Using CD44 and GLAST, we isolated astrocyte-like (CD44+/GLAST+) cells from LGG275 that preferentially adopt a quiescent state yet retain remarkable plasticity, generating oligodendrocyte-like cells (CD44−/GLAST−). Transcriptomic and proteomic analyses revealed that astrocyte-like and oligodendrocyte-like cells populations resemble quiescent and activated neural stem (NSC) cells from the adult subventricular zone (SVZ).

Finally, we found that NOTCH signaling regulates the balance between astrocytic and oligodendrocytic states, while DLL3, expressed by oligodendrocyte-like cells, modulates both proliferation and phenotype. These cell lines represent valuable resources for dissecting lineage dynamics, heterogeneity, and progression mechanisms in IDH-mutant astrocytomas.

**Graphical Abstract:** 

**Highlight:**

- We constituted a richly annotated biobank derived from 4 astrocytomas, showing similar characteristics to those found in patients, providing valuable tools to investigate cellular heterogeneity and plasticity, and link with tumor progression.
- scRNA-sequencing revealed three cell states (oligodendrocyte-like, astrocyte-like, and stem cell-like cells) akin to those found in tumors.
- Astrocyte-like cells are quiescent cells, plastic and similar to quiescent neural stem cell (qNSC) from the sub-ventricular zone (SVZ), while oligodendrocyte-like cells are similar to active NSC (aNSC).
- The Notch pathway plays a role in cell plasticity, enabling a shift towards an astrocyte-like state.
