## Supplemental table 1 for "Multi-omics characterization of IDH-mutant astrocytoma-derived cell lines reveals NOTCH-regulated plastic quiescent astrocyte-like state"

### Sheet: Feuille 1
Biopsy	Sexe	Age	Diagnostic	Clinical characteristics	Cell lines characteristics	Localisation	Treatment	Mycoplasme	Authentification
275	Female	40	Astrocytoma Grade 2 according to histology	IDH1-mutant ATRX lost, TP53 20%, 3 copy of EGFR, MYC, BRAF, C-MET, loss of 1 copy of CDKN2A	IDH1-mutant ATRX lost TP53-mutant	-	Surgery	negative	STR
336	Female	40	Astrocytoma Grade 2 according to histology	IDH1-mutant ATRX kept, TP53 20%	IDH1-mutant ATRX lost TP53-mutant	-	Surgery	negative	STR
85	Male	38	Astrocytoma Grade 4	IDH1-mutant, TP53 100%, C-MET negative, ATRX lost	IDH1-mutant ATRX kept TP53-mutant	Left fronto insular	Surgery and chimiotherapy (TMZ)	negative	STR
349	Female	57	Astrocytoma Grade 4	IDH1-mutant (Allelic frequency = 19,25), ATRX kept, P53 40%	IDH1-WT ATRX lost TP53-mutant	-	Surgery, chimiotherapy (PCV), radiotherapy	negative	STR
