## Supplemental tables 15-18 for "Multi-omics characterization of IDH-mutant astrocytoma-derived cell lines reveals NOTCH-regulated plastic quiescent astrocyte-like state"

### Sheet: S15.Reactif products list
Product	Reference	Supplier	Concentration
Cell culture
DMEM-F12	21331-020	Gibco
PolyHEMA	192066	Sigma
Poly-D-lysine	7886	Sigma	25 µg/mL
Murine laminin	L2020	Sigma	2 µg/cm2
Full-length human recombinant laminin-211	LN211	BioLamina	0.55 µg/cm2
N2	17502048	ThermoFisher	1X
L-Glutamine	25030024	ThermoFisher	2 mM
B27	12587010	ThermoFisher	0.125X
Ciprofloxacin	17850-5G-F	Sigma	2µg/mL
Gentamicin	15750037	ThermoFisher	10 µg/mL
Fungin	ant-fun-1	InvivoGen	2 µg/mL
EGF	AF-10015	Peprotech	10 ng/mL
FGF2	100-18B	Peprotech	10 ng/mL
Heparin	H3149-100KU	Sigma	2 µg/mL
Tryspsine-EDTA 0,25X	25200-056	ThermoFisher
Tryspsine-EDTA 0,05X	25200056	ThermoFisher
Accumax	A7089	Sigma
Tryspsine inhibitor	17075029	ThermoFisher	0,5X
CaCl2			20 mM
DNAse I	10104159001	Sigma	10 mM
Z2 cell counter	Z2 9914591D	Beckman Coulter
Western Blot
ECL kit	1705060	BioRad
RIPA lysis Buffer	20-188	Sigma
BCA protein assay	23225	Pierce™, ThermoFisher
SDS-PAGE	4568086	BioRad
PVDF membrane	1704156	BioRad
Blocking Solution	12010020	BioRad
Protease inhibitor cocktail	1169748001	Roche	1X
Phosphatase inhibitor cocktail	4906845001	Roche	1X
ChemiDocTM XRS imaging system		BioRad
WES
Wizard Genomic DNA Purification kit	A1120	Promega
2-HG assay
2-Hydroxyglutarate (2HG) Assay Kit	MAK320	Sigma
ALT
Gibco™ KaryoMAX™ Colcemid™	15212012	Gibco
TRAPeze Telomerase detection kit	S7700	Millipore
DAPI	D9542	Sigma	1 µg/ml
Cy3-telomeric PNA probe (CCCTAA)3	EX060160	Applied Biosystem	0.3µg/mL
Fluoromount	0100-01	SouthernBiotech
QIAmp DNA blood Mini Kit	51104	Qiagen
NanoDropTM		Thermo Fisher Scientific
Immunofluorescence
Triton™ X-100	X100	Sigma	0.001
Fluoromount-G™	00-4958-02	ThermoFisher
Hœchst 33342			3000-01-01
Dapi	62247	Perbio	0.5 μg/mL
Flow Cytometry
CellTraceTM	34571	ThermoFisher	1 µM
Propidium Iodide		ThermoFisher	10 µM
SytoxBlueTM	10297242	ThermoFisher	1/10,000
DLL4	140-07	PeproTech®	3 μg/mL
DAPT	SE-S2215	Euromedex	10 μM
LY411575	SE-S2714	Euromedex	10µM
RNA extraction/ qPCR
RNAse, DNAse Free	A7973	Promega
RNeasy mini kit	74104	Qiagen
RNeasy micor kit	74004	Qiagen
GoScriptTM reverse transcriptase	A5003	Promega
KAPA SYBR® FAST kit	KK4606	Sigma
In vivo experiment
Living Image® acquisition software	128113	Perkin Elmer
IVIS spectrum Xenogen, CEF	ISO852N4793 and Part No.: 121 451
stereotaxic apparatus	900/926-922	PHYMEP
Isofluorane		Virbac
Mass spectrometry
Trypsin Glod		Promega
nano-flow HPLC	RSLC U3000	Thermo Fisher
Exploris 480		Thermo Fisher
PepMap®100 C18 precolumn		ThermoFisher
Acclaim Pepmap 100® C18		Thermo Fisher
Xcalibur 4.2 software		Thermo Fisher
S-TrapTM micro columns		Protifi

### Sheet: S16.Antibodies list
Western Blot
Protein Target	Species	Clone	Reference	Supplier	Dilution	Coupling
IDH 1 R132H	Rabbit	Monoclonal	DIA-H09	Dianova	1/500	-
ATRX	Rabbit	Monoclonal	HPA001906	Sigma	1/1000	-
P53	Mouse	Monoclonal	sc-126	Santa Cruz	1/500	-
CDKN2A/P16INK4a	Rabbit	Monoclonal	A11651	Abclonal	1/1000	-
MET (+Pro-MET)	Rabbit	Monoclonal	8198S	Cell Signalling	1/1000	-
PDGFRA	Mouse	Monoclonal	3174	Cell Signalling	1/1000	-
GFAP	Rabbit	Polyclonal	Z0334	DAKO	1/5000	-
β-actin	Mouse	Monoclonal	8 h 10D10	Novus	1/3000	-
Mouse	Horse	-	7076	Cell Signalling	1/3000	HRP
Rabbit	Goat	-	7074	Cell Signalling	1/3000	HRP
Mouse	Donkey	-	926-68022	Li-COR	1/3000	IRD 680 LT
Immunofluorescence
GFAP	Rabbit	Polyclonal	Z0334	DAKO	1/5000	-
NESTIN	Rabbit	Polyclonal	ABD69	Sigma	1/500	-
APOE	Rabbit	Monoclonal	EP1374Y	AbCAM	1/250	-
FABP7	Rabbit	Monoclonal	ABN14	Millipore	1/300	-
CD44	Recombinant	Monoclonal	130-113-900	Miltenyi	1/200	APC
GLAST	Recombinant	Monoclonal	130-098-804	Miltenyi	1/200	PE
OLIG1	Goat	Polyclonal	AF2417	R&D	1/300	-
OLIG2	Goat	Polyclonal	AF2418-SP	R&D	1/300	-
MASH1	Mouse	Monoclonal	556604	BD	1/300	-
DLL3	Rabbit	Monoclonal	ABAAb03574-23.0	Interchim	1/1000	-
P27	Rabbit	Monoclonal	D69C12	CST	1/1000	-
KI67	Mouse	Monoclonal	556003	BD	1/1000	-
Rabbit	Donkey	-	-	Jackson	1/1000	488, 594 ou 647
Rabbit	Donkey	-	-	Jackson	1/1000	488, 594 ou 647
Goat	Donkey	-	-	Jackson	1/1000	488, 594 ou 647
ALT
PML	Rabbit	Polyclonal	PA5-80909	Invitrogen	1/1000	-
Rabbit	Goat	-	A11008	Invitrogen	1/1000	488

### Sheet: S17.Virus List
Name	Construction	Supplier	MOI
control-GFP	pLV [Exp]-EGFP:T2A:Puro-EF1A>{Luciferase}	Vector Builder	7
DLL3-GFP	pLV [Exp]-EGFP:T2A:Puro-EF1A>{hDLL3}	Vector Builder	7
mVenus-BFP2	pLV [Exp]-TagBFP2:T2A:Puro-EF1A>{mVenus}	Vector Builder	5
P27/mVenus-BFP2 virus	pLV [Exp]-TagBFP2:T2A:Puro-EF1A>{mVenus-p27}	Vector Builder	5
luciferase virus	pLVX-CAG_LUC-2A-mKate2-blunt	Plessier A et al., Oncotarget 2017	5

### Sheet: S18.Primers list
Genes	Forward primer	Reverse primer
ACTB	GGACTTCGAGCAAGAGATGG	AGCACTGTGTTGGCGTACAG
APOE	GGTCGCTTTTGGGATTACCT	TTCCTCCAGTTCCGATTTGT
CRYAB	TCATCTCCAGGGAGTTCCAC	AGGACCCCATCAGATGACAG
KCNN3	CTGCCGCCAAAATAAACATT	GCCTGGCACAAGCTTTCTAC
GABBR2	CTTCCAGCACAGCCCTCTAC	CATTCAGGCCTTTCTTGAGC
OLIG1	CGCAGAGAGTTTTCGCTCTT	GCGGTTGGTTTTCGTTTTTA
OLIG2	GACAAGCTAGGAGGCAGTGG	CGGCTCTGTCATTTGCTTCT
DLL3	CGGATGCACTCAACAACCTA	TACATCTTCAGGGCGATTCC
DLL1	CTGATGACCTCGCAACAGAA	ACACACGAAGCGGTAGGAGT
